# Phosphate resupply differentially impacts the shoot and root proteomes of *Arabidopsis thaliana* seedlings

**DOI:** 10.1101/2025.06.28.661392

**Authors:** Milena A. Smith, Lauren E. Grubb, Kirsten H. Benidickson, Devang Mehta, William C. Plaxton, R. Glen Uhrig

**Affiliations:** Department of Biology, Queen’s University, Kingston, Ontario, Canada; Department of Biological Sciences, University of Alberta, Alberta, Canada; Department of Biosystems, KU Leuven, Leuven, Belgium; Leuven Plant Institute, KU Leuven, Leuven, Belgium; Department of Biomedical and Molecular Sciences, Queen’s University, Kingston, Ontario, Canada; Department of Biochemistry, University of Alberta, Edmonton, Alberta, Canada

## Abstract

Phosphate (Pi) is an essential macronutrient for plant development that is often limited in soil environments. Plants have evolved myriad dynamic biochemical, physiological, and morphological adaptations to cope with nutritional Pi deficiency, collectively known as the Pi starvation response (PSR). While many components of the PSR have been well-characterized, much less is known about how metabolic homeostasis is re-established upon Pi resupply, particularly with respect to tissue- and time-specific adaptations. Here, we applied label-free quantitative proteomics to quantify protein-level changes in *Arabidopsis thaliana* shoots and roots following Pi resupply after prolonged Pi deprivation, quantifying a total of ∼2,700 differentially abundant proteins (DAPs). Sampling at early (1 h) and late (48 h) time-points, we captured a combination of immediate signaling and metabolic responses, along with longer-term recovery processes. Early responses prioritized metabolic adjustments to restore Pi pools via enhanced glycolysis and energy production, followed by later shifts toward anabolism, including nucleotide production, membrane remodeling, and protein synthesis. Several key enzymes, including ALTERNATIVE OXIDASE 1A, FRUCTOSE-BISPHOSPHATE ALDOLASE 5, and subunits of PHOTOSYSTEM I exhibited unique tissue-specific and time-dependent regulation. Overall, our findings reveal dynamic temporal phases of metabolic reprogramming during recovery from Pi starvation, and identify candidate proteins involved in orchestrating this transition, ultimately identifying potential targets for enhancing Pi uptake- and use-efficiency in crops. While hydroponic liquid culture enabled precise control of Pi availability, soil responses may be further influenced by heterogeneity and other root interactions.
