## Supplementary material for "Phosphate resupply differentially impacts the shoot and root proteomes of *Arabidopsis thaliana* seedlings": Supp Table 2

### Sheet: Readme
Root_1h_DOWN	Enriched pathways generated using significantly changing proteins downregulated in root with 1h phosphate resupply
Root_1h_UP	Enriched pathways generated using significantly changing proteins upregulated in root with 1h phosphate resupply
Shoot_1h_DOWN	Enriched pathways generated using significantly changing proteins downregulated in shoot with 1h phosphate resupply
Shoot_1h_UP	Enriched pathways generated using significantly changing proteins upregulated in shoot with 1h phosphate resupply
Root_48h_DOWN	Enriched pathways generated using significantly changing proteins downregulated in root with 48h phosphate resupply
Root_48h_UP	Enriched pathways generated using significantly changing proteins upregulated in root with 48h phosphate resupply
Shoot_48h_DOWN	Enriched pathways generated using significantly changing proteins downregulated in shoot with 48h phosphate resupply
Shoot_48h_UP	Enriched pathways generated using significantly changing proteins upregulated in shoot with 48h phosphate resupply

### Sheet: Root_1h_DOWN
	Pathway	pvalue	Proteins	Compounds of pathway
1	Glycolipid Biosynthesis	6.09197e-05	fad7
			fad6
			MGD3
2	coniferin metabolism	0.000272999	AT5G66690	UDP
			AT5G26310	H+
				UDP-α-D-glucose
				D-glucopyranose
				coniferyl alcohol
				H2O
				coniferin
3	Lignin Biosynthesis	0.000453093	AT5G66690
			AT5G26310
4	glycolipid desaturation	0.000676796	fad7	1-18:1-2-16:0-monogalactosyldiacylglycerol
			fad6	1-18:1-2-16:1-monogalactosyldiacylglycerol
				1-18:1-2-16:3-monogalactosyldiacylglycerol
				1-18:1-2-16:2-monogalactosyldiacylglycerol
				1-18:3-2-16:0-monogalactosyldiacylglycerol
				1-18:3-2-16:1-monogalactosyldiacylglycerol
				1-18:3-2-16:3-monogalactosyldiacylglycerol
				1-18:3-2-16:2-monogalactosyldiacylglycerol
				1-18:2-2-16:0-monogalactosyldiacylglycerol
				1-18:2-2-16:1-monogalactosyldiacylglycerol
				1-18:2-2-16:3-monogalactosyldiacylglycerol
				1-18:2-2-16:2-monogalactosyldiacylglycerol
				1-18:3-2-18:2-digalactosyldiacylglycerol
				1-18:2-2-18:2-digalactosyldiacylglycerol
				1-18:3-2-18:3-digalactosyldiacylglycerol
				1-18:2-2-18:3-digalactosyldiacylglycerol
				1-18:1-2-16:0-digalactosyldiacylglycerol
				an oxidized electron carrier
				1-18:3-2-16:0-digalactosyldiacylglycerol
				1-18:2-2-16:0-digalactosyldiacylglycerol
				a reduced two electron carrier
				1-16:0-2-18:3-digalactosyldiacylglycerol
				1-16:0-2-18:2-digalactosyldiacylglycerol
				1-18:2-2-18:3-monogalactosyldiacylglycerol
				1-18:3-2-18:3-monogalactosyldiacylglycerol
				an oxidized ferredoxin [iron-sulfur] cluster
				H2O
				1-18:3-2-18:2-monogalactosyldiacylglycerol
				1-18:2-2-18:2-monogalactosyldiacylglycerol
				dioxygen
				a reduced ferredoxin [iron-sulfur] cluster
				H+
5	phospholipid desaturation	0.000943549	fad6	1-oleoyl-2-(3E)-hexadecenoyl-phosphatidylglycerol
			fad7	1-oleoyl-2-palmitoyl-phosphatidylglycerol
				1-linoleoyl-2-(3E)-hexadecenoyl-phosphatidylglycerol
				1-linoleoyl-2-palmitoyl-phosphatidylglycerol
				an oxidized ferredoxin [iron-sulfur] cluster
				1-α-linolenoyl-2-(3E)-hexadecenoyl-phosphatidylglycerol
				1-α-linolenoyl-2-palmitoyl-phosphatidylglycerol
				a reduced ferredoxin [iron-sulfur] cluster
				1-oleoyl-2-oleoyl-phosphatidylcholine
				phosphatidylcholine (1-18:1-2-18:3)
				1-oleoyl-2-linoleoyl-phosphatidylcholine
				1-linoleoyl-2-oleoyl-phosphatidylcholine
				1-linoleoyl-2-α-linolenoyl-phosphatidylcholine
				phosphatidylcholine (1-18:2-2-18:2)
				phosphatidylcholine (1-18:3-2-18:1)
				1-α-linolenoyl-2-α-linolenoyl-phosphatidylcholine
				1-α-linolenoyl-2-linoleoyl-phosphatidylcholine
				1-palmitoyl-2-oleoyl-phosphatidylcholine
				a ferricytochrome b5
				H2O
				1-palmitoyl-2-α-linolenoyl-phosphatidylcholine
				1-palmitoyl-2-linoleoyl-phosphatidylcholine
				dioxygen
				a ferrocytochrome b5
				H+
6	L-Nδ-acetylornithine biosynthesis	0.0012528	AT3G30775	E-
			AT2G39030	urea
				L-arginine
				coenzyme A
				N5-acetyl-L-ornithine
				acetyl-CoA
				L-ornithine
				2-oxoglutarate
				H2O
				(S)-1-pyrroline-5-carboxylate
				an electron-transfer quinol
				an electron-transfer quinone
				L-proline
				ADP
				L-glutamate
				ATP
				H+
				NADPH
				γ-L-glutamyl 5-phosphate
				L-glutamate 5-semialdehyde
				phosphate
				NADP+
7	L-Ornithine Biosynthesis	0.0065651	AT3G30775
			AT2G39030
8	marneral biosynthesis	0.00693985	MRN1	(3S)-2,3-epoxy-2,3-dihydrosqualene
				H2O
				an oxidized [NADPH-hemoprotein reductase]
				23-hydroxymarneral
				marneral
				dioxygen
				a reduced [NADPH-hemoprotein reductase]
9	Phenolic Compound Degradation	0.0080849	AT5G66690
			AT5G26310
10	Phenylpropanoid Derivative Degradation	0.0080849	AT5G66690
			AT5G26310
11	Unsaturated Fatty Acid Biosynthesis	0.00837559	AT1G68260
			fad7
			fad6

### Sheet: Root_1h_UP
	Pathway	pvalue	Proteins	Compounds of pathway
1	quercetin glycoside biosynthesis (Arabidopsis)	0.00374281	UGT73C5	quercetin 7-O-glucoside
			UGT73B3	quercetin 3,5-O-diglucoside
			UGT71B1	quercetin
				quercetin 3-O-rhamnoside-7-O-glucoside
				quercetin 3,7-O-diglucoside
				quercetin-3,7-O-dirhamnoside
				quercetin 3-O-rhamnoside
				quercetin-3-O-glucoside-7-O-rhamnoside
				quercetin 3-O-glucosyl-(1->2)-glucoside-7-O-rhamnoside
				H+
				quercetin 3-O-gentiobioside-7-O-rhamnoside
				quercetin-3-gentiobioside
				UDP-β-L-rhamnose
				UDP
				quercetin 3-O-β-D-glucosyl-(1->2)-β-D-glucoside
				quercetin-3-O-β-D-glucoside
				UDP-α-D-glucose
2	superpathway of flavones and derivatives biosynthesis	0.00374281	UGT73C5	kaempferol-3-O-β-D-glucopyranoside-7-O-α-L-rhamnopyranoside
			UGT73B3	kaempferol-3,7-bis-O-α-L-rhamnoside
			UGT71B1	kaempferol 7-O-glucoside
				kaempferol
				kaempferol 7-O-β-D-glucoside-3-O-α-L-rhamnoside
				kaempferol-3-O-α-L-rhamnopyranoside
				kaempferol 3,7-bis-O-β-D-glucoside
				kaempferol-3-O-β-gentiobioside-7-O-α-L-rhamnoside
				kaempferol 3-O-β-gentiobioside
				kaempferol 3-O-β-D-glucoside
				kaempferol 3-O-β-D-glucosyl-(1->2)-β-D-glucoside-7-O-α-L-rhamnoside
				kaempferol 3-O-β-D-glucosyl-(1->2)-β-D-glucoside
				quercetin 7-O-glucoside
				quercetin 3,5-O-diglucoside
				quercetin
				quercetin 3-O-rhamnoside-7-O-glucoside
				quercetin 3,7-O-diglucoside
				quercetin-3,7-O-dirhamnoside
				quercetin 3-O-rhamnoside
				quercetin-3-O-glucoside-7-O-rhamnoside
				quercetin 3-O-glucosyl-(1->2)-glucoside-7-O-rhamnoside
				H+
				quercetin 3-O-gentiobioside-7-O-rhamnoside
				quercetin-3-gentiobioside
				UDP-β-L-rhamnose
				UDP
				quercetin 3-O-β-D-glucosyl-(1->2)-β-D-glucoside
				quercetin-3-O-β-D-glucoside
				UDP-α-D-glucose
3	3,8-divinyl-chlorophyllide a biosynthesis I (aerobic, light-dependent)	0.0048352	CHLM	hydrogen peroxide
			AT4G18480	uroporphyrinogen-III
				ADP
				phosphate
				ATP
				protoporphyrin IX
				Mg2+
				S-adenosyl-L-homocysteine
				S-adenosyl-L-methionine
				Mg-protoporphyrin IX
				CO2
				protoporphyrinogen IX
				coproporphyrinogen III
				131-oxo-magnesium-protoporphyrin IX 13-monomethyl ester
				H2O
				131-hydroxy-magnesium-protoporphyrin IX 13-monomethyl ester
				magnesium-protoporphyrin IX 13-monomethyl ester
				dioxygen
				hν
				H+
				NADPH
				3,8-divinyl protochlorophyllide a
				NADP+
				chlorophyllide a2
4	photosynthesis light reactions I (plastocyanin)	0.00798916	PsaN	E-
			psaC	H2O
			PsbR	dioxygen
				NADPH
				NADP+
				H+
				a plastoquinone
				a plastoquinol
				an oxidized ferredoxin [iron-sulfur] cluster
				a reduced plastocyanin
				hν
				an oxidized plastocyanin
				a reduced ferredoxin [iron-sulfur] cluster
5	brassinosteroid biosynthesis III	0.00826173	DET2	campest-4-en-3β-ol
				NADPH
				H+
				(5α)-campestan-3-one
				NADP+
				NADH
				NAD+
				campest-5-en-3-one
				NAD(P)H
				campest-4-en-3-one
				campesterol
				NAD(P)+

### Sheet: Shoot_1h_DOWN
	Pathway	pvalue	Proteins	Compounds of pathway
1	urea degradation II	0.00925314	AT1G67550	CO2
				ammonium
				H+
				urea
				H2O

### Sheet: Shoot_1h_UP
	Pathway	pvalue	Proteins	Compounds of pathway
1	Electron Transfer Chains	1.18879e-07	ATCG00430
			ATCG01050
			AT2G31490
			ATCG00420
			ATCG01100
			PsaO
			PsaG
			psaC
			PPD4
			PPD1
			PsbR
2	Generation of Precursor Metabolites and Energy	9.01183e-07	ATCG00430
			ATCG01050
			AT2G31490
			ATCG00420
			BCE2
			G6PD1
			AT4G26530
			PsaO
			PsaG
			psaC
			PPD4
			PPD1
			PsbR
			ATCG01100
			AT4G09650
			ATCG00130
3	Photosynthesis	5.65604e-06	AT4G26530
			PsaO
			PsaG
			psaC
			PPD4
			PPD1
			PsbR
			ATCG01100
4	photosynthesis light reactions I (plastocyanin)	9.06218e-06	PsaO	E-
			PsaG	H2O
			psaC	dioxygen
			PPD4	NADPH
			PPD1	NADP+
			PsbR	H+
				a plastoquinone
				a plastoquinol
				an oxidized ferredoxin [iron-sulfur] cluster
				a reduced plastocyanin
				hν
				an oxidized plastocyanin
				a reduced ferredoxin [iron-sulfur] cluster
5	oxygenic photosynthesis	2.39433e-05	AT4G26530	E-
			PsaO	dioxygen
			PsaG	a plastoquinone
			psaC	a plastoquinol
			PPD4	an oxidized ferredoxin [iron-sulfur] cluster
			PPD1	a reduced plastocyanin
			PsbR	hν
				an oxidized plastocyanin
				a reduced ferredoxin [iron-sulfur] cluster
				CO2
				3-phospho-D-glycerate
				glycerone phosphate
				β-D-fructofuranose 1,6-bisphosphate
				β-D-fructofuranose 6-phosphate
				D-erythrose 4-phosphate
				D-sedoheptulose 7-phosphate
				H2O
				D-sedoheptulose 1,7-bisphosphate
				D-xylulose 5-phosphate
				ADP
				D-ribulose-1,5-bisphosphate
				ATP
				D-ribulose 5-phosphate
				D-ribose 5-phosphate
				3-phospho-D-glyceroyl phosphate
				NADPH
				H+
				D-glyceraldehyde 3-phosphate
				phosphate
				NADP+
6	Electron Carrier Biosynthesis	5.49049e-05	VTE1
			ATCG00430
			ATCG01050
			AT2G31490
			ATCG00420
			AT5G53970
			AT5G23220
			NUDX2
7	cyclic electron flow	8.30818e-05	ATCG01100	E-
			PsaO	a reduced plastocyanin
			PsaG	hν
			psaC	an oxidized plastocyanin
				a plastoquinol
				an oxidized ferredoxin [iron-sulfur] cluster
				H+
				a reduced ferredoxin [iron-sulfur] cluster
				a plastoquinone
8	NAD Metabolism	0.000236768	ATCG00430
			ATCG01050
			AT2G31490
			ATCG00420
			AT5G23220
			NUDX2
9	Carrier Biosynthesis	0.00121615	VTE1
			ATCG00430
			ATCG01050
			AT2G31490
			ATCG00420
			AT5G53970
			AT5G23220
			NUDX2
10	NAD(P)/NADPH interconversion	0.00313036	ATCG00430	E-
			ATCG01050	a ubiquinol
			AT2G31490	a ubiquinone
			ATCG00420	ADP
				H+
				ATP
				NADH
				NADPH
				phosphate
				NAD+
				NADP+
				H2O
11	Respiration	0.00427237	ATCG00430
			ATCG01050
			AT2G31490
			ATCG00420
			BCE2
12	Metabolite Interconversion	0.0046236	ATCG00430
			ATCG01050
			AT2G31490
			ATCG00420
			UGT75B1
13	aerobic respiration III (alternative oxidase pathway)	0.00628934	ATCG00430	E-
			ATCG01050	H2O
			AT2G31490	dioxygen
			ATCG00420	fumarate
				succinate
				a ubiquinol
				NAD+
				H+
				NADH
				a ubiquinone

### Sheet: Root_48h_DOWN
	Pathway	pvalue	Proteins	Compounds of pathway
1	sulfoquinovosyl diacylglycerol biosynthesis	0.00122311	SQD2	sulfite
			SQD1	UDP-α-D-glucose
				H2O
				H+
				UDP
				a 1,2-diacyl-3-(6-sulfo-α-D-quinovosyl)-sn-glycerol
				UDP-α-D-sulfoquinovopyranose
				a 1,2-diacyl-sn-glycerol

### Sheet: Root_48h_UP
	Pathway	pvalue	Proteins	Compounds of pathway
1	Electron Transfer Chains	0.00133445	AT5G67590
			AT2G02050
			SDH3-2
			AOX1a
			PsaK
			PsaN
			ATCG00720
			PPD6
			PsbO-1
2	photosynthesis light reactions I (plastocyanin)	0.00205125	PsaK	E-
			PsaN	H2O
			ATCG00720	dioxygen
			PPD6	NADPH
			PsbO-1	NADP+
				H+
				a plastoquinone
				a plastoquinol
				an oxidized ferredoxin [iron-sulfur] cluster
				a reduced plastocyanin
				hν
				an oxidized plastocyanin
				a reduced ferredoxin [iron-sulfur] cluster
3	UDP-α-D-galacturonate biosynthesis I (from UDP-D-glucuronate)	0.00464381	GAE5	UDP-α-D-galacturonate
			GAE1	UDP-α-D-glucuronate
4	L-Nδ-acetylornithine biosynthesis	0.00846817	AT3G30775	E-
			AT2G39030	urea
				L-arginine
				coenzyme A
				N5-acetyl-L-ornithine
				acetyl-CoA
				L-ornithine
				2-oxoglutarate
				H2O
				(S)-1-pyrroline-5-carboxylate
				an electron-transfer quinol
				an electron-transfer quinone
				L-proline
				ADP
				L-glutamate
				ATP
				H+
				NADPH
				γ-L-glutamyl 5-phosphate
				L-glutamate 5-semialdehyde
				phosphate
				NADP+
5	cyclic electron flow	0.00877793	PsaK	E-
			PsaN	a reduced plastocyanin
			ATCG00720	hν
				an oxidized plastocyanin
				a plastoquinol
				an oxidized ferredoxin [iron-sulfur] cluster
				H+
				a reduced ferredoxin [iron-sulfur] cluster
				a plastoquinone
6	cytokinin-O-glucosides biosynthesis	0.00984797	UGT73C5	trans-zeatin-O-glucoside
			UGT85A1	trans-zeatin
			UGT76C1	dihydrozeatin-O-glucoside
				dihydrozeatin
				cis-zeatin-O-glucoside
				cis-zeatin
				UDP
				dihydrozeatin-9-N-glucoside-O-glucoside
				H+
				UDP-α-D-glucose
				dihydrozeatin-9-N-glucoside

### Sheet: Shoot_48h_DOWN
	Pathway	pvalue	Proteins	Compounds of pathway
1	cyclic electron flow	2.84986e-05	ATCG01100	E-
			PsaO	a reduced plastocyanin
			PsaF	hν
			PsaG	an oxidized plastocyanin
			psaB	a plastoquinol
			psaA	an oxidized ferredoxin [iron-sulfur] cluster
			ATCG00540	H+
				a reduced ferredoxin [iron-sulfur] cluster
				a plastoquinone
2	oxygenic photosynthesis	4.60578e-05	PRK	E-
			AT4G26530	dioxygen
			AT2G21170	a plastoquinone
			rbcS3B	a plastoquinol
			rbcS1A	an oxidized ferredoxin [iron-sulfur] cluster
			PsaO	a reduced plastocyanin
			PsaF	hν
			PsaG	an oxidized plastocyanin
			psaB	a reduced ferredoxin [iron-sulfur] cluster
			psaA	CO2
			ATCG00540	3-phospho-D-glycerate
			PsbO-1	glycerone phosphate
			PsbH	β-D-fructofuranose 1,6-bisphosphate
				β-D-fructofuranose 6-phosphate
				D-erythrose 4-phosphate
				D-sedoheptulose 7-phosphate
				H2O
				D-sedoheptulose 1,7-bisphosphate
				D-xylulose 5-phosphate
				ADP
				D-ribulose-1,5-bisphosphate
				ATP
				D-ribulose 5-phosphate
				D-ribose 5-phosphate
				3-phospho-D-glyceroyl phosphate
				NADPH
				H+
				D-glyceraldehyde 3-phosphate
				phosphate
				NADP+
3	Photosynthesis	4.65051e-05	PRK
			AT4G26530
			AT2G21170
			rbcS3B
			rbcS1A
			PsaO
			PsaF
			PsaG
			psaB
			psaA
			ATCG00540
			PsbO-1
			PsbH
			ATCG01100
4	Electron Transfer Chains	8.23044e-05	ATCG01110
			ATCG00430
			AT4G02580
			NAD9
			NAD7
			ATCG00420
			AOX1a
			ATCG01100
			PsaO
			PsaF
			PsaG
			psaB
			psaA
			ATCG00540
			PsbO-1
			PsbH
			COX2
5	starch biosynthesis	0.000218129	AT1G32900	a phosphorylated phosphoglucomutase
			AT5G03650	α-D-glucose 1,6-bisphosphate
			AT2G36390	a phosphoglucomutase
			AT5G65685	diphosphate
			ApL3	H+
			ApL2	ATP
				starch
				amylopectin
				α-amylose
				ADP
				ADP-α-D-glucose
				a (1→4)-α-D-glucan
				a (1,6)-α-D-glucosyl-(1,4)-α-glucan
				a maltooligosaccharide
				H2O
				β-D-fructofuranose 6-phosphate
				α-D-glucose 6-phosphate
				D-glucopyranose 6-phosphate
				α-D-glucopyranose 1-phosphate
6	cinnamoyl-CoA biosynthesis	0.000248425	PAL1	ammonium
			PAL3	L-phenylalanine
			PAL2	diphosphate
				AMP
				(E)-cinnamoyl-CoA
				trans-cinnamate
				coenzyme A
				ATP
7	photosynthesis light reactions I (plastocyanin)	0.000821886	PsaO	E-
			PsaF	H2O
			PsaG	dioxygen
			psaB	NADPH
			psaA	NADP+
			ATCG00540	H+
			PsbO-1	a plastoquinone
			PsbH	a plastoquinol
				an oxidized ferredoxin [iron-sulfur] cluster
				a reduced plastocyanin
				hν
				an oxidized plastocyanin
				a reduced ferredoxin [iron-sulfur] cluster
8	benzoate biosynthesis II (CoA-independent, non-β-oxidative)	0.00117005	PAL1	3-hydroxy-3-phenylpropanoate
			PAL3	ammonium
			PAL2	L-phenylalanine
				H+
				NADH
				benzoate
				NAD+
				acetate
				benzaldehyde
				trans-cinnamate
				H2O
9	Generation of Precursor Metabolites and Energy	0.00144925	ATCG01110
			ATCG00430
			AT4G02580
			NAD9
			NAD7
			ATCG00420
			AOX1a
			ACX5
			AT2G35120
			ATCG00490
			rbcS1A
			rbcS3B
			BCE2
			PRK
			AT4G26530
			AT2G21170
			PsaO
			PsaF
			PsaG
			psaB
			psaA
			ATCG00540
			PsbO-1
			PsbH
			NP-GAPDH
			GapC-1
			AT4G26270
			ATCG01100
			ATCG00480
			COX2
10	superpathway of sucrose and starch metabolism I (non-photosynthetic tissue)	0.0030092	AT5G18200	a phosphorylated phosphoglucomutase
			AT1G32900	α-D-glucose 1,6-bisphosphate
			AT5G03650	a phosphoglucomutase
			AT2G36390	β-D-fructofuranose 6-phosphate
			AT5G65685	D-glucopyranose
			ApL3	β-D-fructofuranose
			ApL2	sucrose
			CINV2	ATP
				starch
				amylopectin
				α-amylose
				ADP
				ADP-α-D-glucose
				a (1→4)-α-D-glucan
				a (1,6)-α-D-glucosyl-(1,4)-α-glucan
				a maltooligosaccharide
				H2O
				D-glucopyranose 6-phosphate
				β-D-glucose 6-phosphate
				α-D-glucose 6-phosphate
				diphosphate
				UDP-α-D-glucose
				H+
				α-D-glucopyranose 1-phosphate
				UTP
11	sulfoquinovosyl diacylglycerol biosynthesis	0.00471008	SQD2	sulfite
			SQD1	UDP-α-D-glucose
				H2O
				H+
				UDP
				a 1,2-diacyl-3-(6-sulfo-α-D-quinovosyl)-sn-glycerol
				UDP-α-D-sulfoquinovopyranose
				a 1,2-diacyl-sn-glycerol
12	CO2 Fixation	0.00952027	PPC3
			PPC1
			PRK
			AT4G26530
			AT2G21170
			rbcS3B
			rbcS1A
13	Electron Carrier Biosynthesis	0.00966087	PDS1
			ATCG01110
			ATCG00430
			AT4G02580
			NAD9
			NAD7
			ATCG00420
			SPS2
			AT4G20960
			AT4G21470
			ICS1
			AT1G68760

### Sheet: Shoot_48h_UP
	Pathway	pvalue	Proteins	Compounds of pathway
1	assimilatory sulfate reduction II	1.98982e-05	AT4G14890	diphosphate
			2024-04-01	sulfate
			2024-04-03	ATP
			2024-04-02	a reduced ferredoxin [iron-sulfur] cluster
				hydrogen sulfide
				an oxidized ferredoxin [iron-sulfur] cluster
				H2O
				adenosine 5'-phosphosulfate
				glutathione
				H+
				sulfite
				AMP
				glutathione disulfide
2	nitrate reduction II (assimilatory)	3.39182e-05	AT4G14890	NADH
			NIA1	nitrate
			NIA2	NAD+
				H+
				a reduced ferredoxin [iron-sulfur] cluster
				nitrite
				ammonium
				H2O
				an oxidized ferredoxin [iron-sulfur] cluster
3	Inorganic Nitrogen Assimilation	7.45738e-05	AT4G14890	NADP+
			NIA1	NADPH
			NIA2	phosphate
			AT5G53460	ADP
				ammonium
				ATP
				L-glutamine
				2-oxoglutarate
				L-glutamate
				an oxidized ferredoxin [iron-sulfur] cluster
				a reduced ferredoxin [iron-sulfur] cluster
				ammonia
				NADH
				H+
				H2O
				NAD+
				nitrate
				nitrite
4	Assimilatory Sulfate Reduction	0.000106041	AT4G14890
			2024-04-01
			2024-04-03
			2024-04-02
5	UDP-α-D-galacturonate biosynthesis I (from UDP-D-glucuronate)	0.000164585	GAE6	UDP-α-D-galacturonate
			GAE5	UDP-α-D-glucuronate
			GAE1
6	(7Z,10Z,13Z)-hexadecatrienoate biosynthesis	0.000164585	AT4G14890	a [glycerolipid]-palmitate
			fad7	a [glycerolipid]-(7Z)-hexadecenoate
			fad5	an oxidized ferredoxin [iron-sulfur] cluster
				H2O
				a [glycerolipid]-(7Z,10Z,13Z)-hexadecatrienoate
				a [glycerolipid]-(7Z,10Z)-hexadecadienoate
				dioxygen
				a reduced ferredoxin [iron-sulfur] cluster
				H+
7	glycolipid desaturation	0.000164585	AT4G14890	1-18:1-2-16:0-monogalactosyldiacylglycerol
			fad7	1-18:1-2-16:1-monogalactosyldiacylglycerol
			fad5	1-18:1-2-16:3-monogalactosyldiacylglycerol
				1-18:1-2-16:2-monogalactosyldiacylglycerol
				1-18:3-2-16:0-monogalactosyldiacylglycerol
				1-18:3-2-16:1-monogalactosyldiacylglycerol
				1-18:3-2-16:3-monogalactosyldiacylglycerol
				1-18:3-2-16:2-monogalactosyldiacylglycerol
				1-18:2-2-16:0-monogalactosyldiacylglycerol
				1-18:2-2-16:1-monogalactosyldiacylglycerol
				1-18:2-2-16:3-monogalactosyldiacylglycerol
				1-18:2-2-16:2-monogalactosyldiacylglycerol
				1-18:3-2-18:2-digalactosyldiacylglycerol
				1-18:2-2-18:2-digalactosyldiacylglycerol
				1-18:3-2-18:3-digalactosyldiacylglycerol
				1-18:2-2-18:3-digalactosyldiacylglycerol
				1-18:1-2-16:0-digalactosyldiacylglycerol
				an oxidized electron carrier
				1-18:3-2-16:0-digalactosyldiacylglycerol
				1-18:2-2-16:0-digalactosyldiacylglycerol
				a reduced two electron carrier
				1-16:0-2-18:3-digalactosyldiacylglycerol
				1-16:0-2-18:2-digalactosyldiacylglycerol
				1-18:2-2-18:3-monogalactosyldiacylglycerol
				1-18:3-2-18:3-monogalactosyldiacylglycerol
				an oxidized ferredoxin [iron-sulfur] cluster
				H2O
				1-18:3-2-18:2-monogalactosyldiacylglycerol
				1-18:2-2-18:2-monogalactosyldiacylglycerol
				dioxygen
				a reduced ferredoxin [iron-sulfur] cluster
				H+
8	Polyunsaturated Fatty Acid Biosynthesis	0.000164585	AT4G14890
			fad7
			fad5
9	Sulfur Compound Metabolism	0.000523265	AT4G14890
			2024-04-01
			2024-04-03
			2024-04-02
10	chorismate biosynthesis I	0.000930201	SK2	3-deoxy-D-arabino-heptulopyranuronate 7-phosphate
			DHS2	3-deoxy-D-arabino-heptulosonate 7-phosphate
			DHS1	D-erythrose 4-phosphate
				chorismate
				phosphate
				5-enolpyruvoyl-shikimate 3-phosphate
				phosphoenolpyruvate
				ADP
				shikimate 3-phosphate
				ATP
				NADPH
				H+
				NADP+
				shikimate
				3-dehydroshikimate
				H2O
				3-dehydroquinate
11	Chorismate Biosynthesis	0.000930201	SK2
			DHS2
			DHS1
12	phytosterol biosynthesis (plants)	0.00132668	AT3BETAHSD/D2	4α-hydroxymethyl,4β,14α-dimethyl-9β,19-cyclo-5α-ergost-24(241)-en-3β-ol
			AT3BETAHSD/D1	4α-formyl,4β,14α-dimethyl-9β,19-cyclo-5α-ergost-24(241)-en-3β-ol
			SMT2	30-hydroxyobtusifoliol
			SMT1	30-oxoobtusifoliol
				4α-hydroxymethyl-ergosta-7,24(241)-dien-3β-ol
				4α-formyl-ergosta-7,24(241)-dien-3β-ol
				(24Z)-4α-hydroxymethyl-stigmasta-7,24(241)-dien-3β-ol
				(24Z)-4α-formyl-stigmasta-7,24(241)-dien-3β-ol
				24-methyldesmosterol
				Δ24-25-sitosterol
				cycloartenol
				4α-methylfecosterol
				5-dehydroavenasterol
				crinosterol
				stigmasterol
				S-adenosyl-L-homocysteine
				S-adenosyl-L-methionine
				brassicasterol
				cycloeucalenone
				cycloeucalenol
				episterone
				CO2
				NADH
				NAD+
				avenastenone
				avenasterol
				ergosta-5,7,24(28)-trien-3β-ol
				episterol
				4α-carboxy-4β,14α-dimethyl-9β,19-cyclo-5α-ergost-24(241)-en-3β-ol
				24-methylenecycloartanol
				an oxidized [NADPH-hemoprotein reductase]
				formate
				4α-methyl-5α-ergosta-8,14,24(28)-trien-3β-ol
				obtusifoliol
				a reduced [NADPH-hemoprotein reductase]
				4α-carboxy-ergosta-7,24(241)-dien-3β-ol
				24-methylidenelophenol
				H2O
				a ferricytochrome b5
				(24Z)-4α-carboxy-stigmasta-7,24(241)-dien-3β-ol
				(24Z)-24-ethylidenelophenol
				a ferrocytochrome b5
				dioxygen
				campesterol
				chalinasterol
				24-epi-campesterol
				H+
				NADPH
				isofucosterol
				sitosterol
				NADP+
13	Glycolipid Biosynthesis	0.00165526	AT4G14890
			fad7
			fad5
14	3-dehydroquinate biosynthesis I	0.00249194	DHS2	3-deoxy-D-arabino-heptulopyranuronate 7-phosphate
			DHS1	3-dehydroquinate
				phosphate
				3-deoxy-D-arabino-heptulosonate 7-phosphate
				phosphoenolpyruvate
				D-erythrose 4-phosphate
				H2O
15	α-linolenate biosynthesis I (plants and red algae)	0.00249194	AT4G14890	a ferricytochrome b5
			fad7	a ferrocytochrome b5
				H2O
				an oxidized ferredoxin [iron-sulfur] cluster
				a [glycerolipid]-α-linolenate
				a [glycerolipid]-linoleate
				a reduced ferredoxin [iron-sulfur] cluster
				dioxygen
				H+
16	Sterol Biosynthesis	0.00495492	AT3BETAHSD/D2
			AT3BETAHSD/D1
			SMT2
			SMT1
17	Inorganic Nutrient Metabolism	0.00525148	AT5G53460
			AT4G14890
			NIA1
			NIA2
			2024-04-01
			2024-04-03
			2024-04-02
18	Nitrogen Compound Metabolism	0.00813168	AT5G53460
			AT4G14890
			NIA1
			NIA2
19	phospholipid desaturation	0.00837614	AT4G14890	1-oleoyl-2-(3E)-hexadecenoyl-phosphatidylglycerol
			fad7	1-oleoyl-2-palmitoyl-phosphatidylglycerol
				1-linoleoyl-2-(3E)-hexadecenoyl-phosphatidylglycerol
				1-linoleoyl-2-palmitoyl-phosphatidylglycerol
				an oxidized ferredoxin [iron-sulfur] cluster
				1-α-linolenoyl-2-(3E)-hexadecenoyl-phosphatidylglycerol
				1-α-linolenoyl-2-palmitoyl-phosphatidylglycerol
				a reduced ferredoxin [iron-sulfur] cluster
				1-oleoyl-2-oleoyl-phosphatidylcholine
				phosphatidylcholine (1-18:1-2-18:3)
				1-oleoyl-2-linoleoyl-phosphatidylcholine
				1-linoleoyl-2-oleoyl-phosphatidylcholine
				1-linoleoyl-2-α-linolenoyl-phosphatidylcholine
				phosphatidylcholine (1-18:2-2-18:2)
				phosphatidylcholine (1-18:3-2-18:1)
				1-α-linolenoyl-2-α-linolenoyl-phosphatidylcholine
				1-α-linolenoyl-2-linoleoyl-phosphatidylcholine
				1-palmitoyl-2-oleoyl-phosphatidylcholine
				a ferricytochrome b5
				H2O
				1-palmitoyl-2-α-linolenoyl-phosphatidylcholine
				1-palmitoyl-2-linoleoyl-phosphatidylcholine
				dioxygen
				a ferrocytochrome b5
				H+
20	Chlorophyll Biosynthesis	0.00875522	CHL27
			GUN5
			AT4G14890
