## Supplementary material for "Phosphate resupply differentially impacts the shoot and root proteomes of *Arabidopsis thaliana* seedlings": Supp Table 3

### Sheet: Readme
1h	Proteins that are differentially regulated in root vs. shoot at 1 h phosphate resupply
48h	Proteins that are differentially regulated in root vs. shoot at 48 h phosphate resupply
Root	Proteins that are differentially regulated in root at 1 h vs. 48 h
Shoot	Proteins that are differentially regulated in sjoot at 1 h vs. 48 h

### Sheet: 1h
AGI	Root log2 ratio	Shoot log2 ratio	Name	Other	Notes
AT3G21180	-1.32424	1.21681	ACA9		CA2+ ATPase
AT3G58640	-0.96009	0.814402	RAF15		ABA-induced stomatal closure
AT3G55020	-0.814669	0.874805			Ypt/Rab-GAP domain of gyp1p superfamily protein
AT5G35730	-0.70527	0.732211	ERD1A		Golgi-localized Pi transporter
AT5G14430	-0.689674	1.02992			S-adenosyl-L-methionine-dependent methyltransferases superfamily protein
AT1G64840	-0.67579	0.606463	FDA3		F-box/kelch-repeat protein
AT5G26680	-0.611046	0.678249	FEN1		flap endonuclease
AT5G40810	0.6272	-1.04338	CYC1-2		cytochrome C1 family; mitochondrial ETC; ubiquinol to cytochrome c
AT2G43540	0.628701	-0.590689		also DOWN in shoot 48h	transmembrane protein
AT3G62600	0.672411	-0.595836	ERDJ3B		ER-localized; protein folding; immunity
AT2G37550	0.701556	-0.606344	AGD7		ARF GAP domain
AT1G13930	0.842238	-1.36573			salt stress response
AT1G29790	0.845196	-0.61304			S-adenosyl-L-methionine-dependent methyltransferases superfamily protein
AT3G24530	0.886133	-3.25051		also DOWN in shoot 48h	AAA-type ATPase family protein / ankyrin repeat family protein
AT3G62580	0.892084	-1.30325			Late embryogenesis abundant protein (LEA) family protein
AT3G09090	1.0436	-1.38125	DEX1	also DOWN in shoot 48h	pollen exine formation; calcium binding
AT3G46940	1.05019	-0.968156	DUT	UP in shoot at 48h	DNA repair; dUMP biosynthesis, dUTP catabolism, thymidine metabolism
AT1G02940	1.11655	-1.31568	GSTF5	UP in both at 48h	glutathione transferase
AT4G27870	1.18967	-1.12421	MEBL		Vacuolar iron transporter (VIT) family protein; manganese homeostasis
AT5G12140	1.39132	-2.15207	CYS1		cystatin; response to cold, heat, water deprivation, wounding, immunity

### Sheet: 48h
AGI	Root log2 ratio	Shoot log2 ratio	Name	Other	Notes
AT3G06850	4.49502	-5.47888	BCE2	UP in shoot at 1h	dihydrolipoamide branched chain acyltransferase; sucrose starvation; dark-inducible
AT3G53710	2.23264	-4.33294	AGD6		ARF-GAP domain; vesicle transport
AT2G38290	1.8527	-3.3511	AMT2		high-affinity ammonium transporter; root-to-shoot ammonium transport; N starvation
AT5G05740	1.81977	-1.32251	EGY2		S2P-like putative metalloprotease; high light
AT4G37980	1.78533	-0.623394	CAD7	DOWN in root at 1h	NADPH-dependent cinnamaldehyde and hexenal reductase; defense; lignin biosynthesis
AT3G59010	1.67545	-0.772309	PME25		pectin methylesterase; cell wall
AT4G01050	1.6044	-0.710868	STR4		rhodanese; hydroxyproline-rich glycoprotein family protein; photosynthetic ETC in PSII
AT5G26320	1.60116	-0.688884			TRAF-like family protein
AT5G47980	1.42044	-1.40705	BAHD1		HXXXD-type acyl-transferase family protein
AT5G66570	1.11586	-0.913537	PSBO1		photosynthesis; PSII assembly and stabilization
AT5G20520	1.09461	-0.908935	WAV2		de-S-acylation enzyme; root development & gravitropism in response to environmental stimuli
AT2G36800	0.954071	-0.897365	UGT73C5	also UP in root at 1h	DON-Glucosyltransferase; BR metabolism
AT5G03160	0.950817	-1.17112	P58IPK	also DOWN in shoot at 1h	J domain protein localized in ER lumen; viral pathogenesis
AT4G27260	0.944973	-1.13482	GH3.5	also UP in root at 1h	encodes an IAA-amido synthase; auxin homeostasis; camalexin biosynthesis; root development
AT4G32260	0.9339	-0.770989	PDE334	also DOWN in shoot at 1h	ATPase
AT1G54890	0.857948	-0.642626			Late embryogenesis abundant (LEA) protein-like protein
AT1G43910	0.841207	-0.859512			P-loop containing nucleoside triphosphate hydrolases superfamily protein; K starvation response
AT2G43140	0.840167	-0.8032	BHLH129	DOWN in root at 1h	transcriptional repressor; root elongation; ABA response
AT5G38100	0.826129	-0.991366			SABATH family methyltransferase
AT3G22370	0.814036	-1.48568	AOX1A		alternative oxidase; mitochondrial retrograde response; cellular respiration
AT5G54370	0.804814	-1.54573			Late embryogenesis abundant (LEA) protein-like protein
AT3G22740	0.759196	-2.6126	HMT3	also DOWN in shoot at 1h	homocysteine S-methyltransferase; methionine biosynthesis
AT5G08030	0.757545	-1.66147	GDPD6	also UP in root at 1h	glycerophosphodiester phosphodiesterase (GDPD) family; phosphate inducible; root growth; lipid metabolism
AT5G43590	0.756932	-1.21234	PLP4		Acyl transferase/acyl hydrolase/lysophospholipase superfamily protein; lipid metabolism
AT3G26770	0.734304	-1.86779		also DOWN in shoot at 1h	NAD(P)-binding Rossmann-fold superfamily protein
AT4G23420	0.731949	-0.688622			NAD(P)-binding Rossmann-fold superfamily protein
AT4G40042	0.670283	-2.55182			Microsomal signal peptidase; protein targeting to ER
AT1G09340	0.656033	-0.588667	CSP41B	also UP in root at 1h	chloroplast RNA binding; chloroplast organization; rRNA processing, circadian rhythm
AT5G47840	0.648805	-0.589568	AMK2		adenosine monophosphate kinase; energy homeostasis
AT1G74590	0.642111	-0.907526	GSTU10		glutathione transferase
AT1G17190	0.638576	-0.70282	GSTU26	also DOWN in shoot at 1h	glutathione transferase
AT3G14930	0.603273	-0.863591	HEME1		Uroporphyrinogen decarboxylase; chlorophyll biosynthesis
AT2G20520	0.580611	-0.945946	FLA6	also DOWN in shoot at 1h	fasciclin-like arabinogalactan-protein; cell wall; root growth
AT3G15190	-0.628069	3.02569	RPS20	also DOWN in root at 1h	chloroplast 30S ribosomal protein S20; translation; small ribosomal subunit
AT2G42450	-0.645818	0.853083	COR15A		alpha/beta-Hydrolases superfamily protein; lipid metabolism; LEA24; stress response
AT1G29530	-0.696684	0.603636			hypothetical protein
AT3G16570	-0.745161	0.64633	RALF23		Rapid Alkalinization Factor; growth; BR response
AT2G45440	-0.76994	0.761167	DHDPS2		dihydropicolinate synthase; lysine biosynthesis via diaminopimelate
AT5G15120	-0.813876	1.24201	PCO1	UP in root at 1h	2-aminoethanethiol dioxygenase; anaerobic respiration; cysteine oxidase
AT1G01610	-0.839436	1.02345	GPAT4	also DOWN in root at 1h	bifunctional sn-glycerol-3-phosphate 2-O-acyltransferase/phosphatase; cutin biosynthesis
AT1G37130	-0.851839	0.970324	NIA2	UP in root at 1h	nitrate reductase; nitrate assimilation
AT3G61480	-0.889869	1.56007			Quinoprotein amine dehydrogenase; Golgi retrograde transport
AT3G45780	-0.896419	1.82655	PHOT1	also DOWN in root at 1h	blue light photoreceptor
AT5G62190	-0.937745	1.90573	RH7		ATP-dependent RNA unwinding protein; translation; ribosome maturation
AT3G18680	-0.955522	2.54775	PUMPKIN		UMP Kinase located in the plastid
AT3G02630	-0.958102	2.36489	S-ACP-DES5		acyl-acyl carrier; fatty acid metabolism
AT4G00360	-1.02555	0.890596	CYP86A2		CYP86A subfamily of cytochrome p450 genes; fatty acid metabolism
AT1G05190	-1.11792	1.79414	RPL6	also DOWN in root at 1h	plastid 50S ribosomal protein L6; translation
AT1G19660	-1.12537	1.13231	BBD2	UP in root at 1h	bifunctional nuclease with non-substrate-specific DNase and RNase activity
AT2G33800	-1.15729	2.05074	RPS5		70S plastid ribosome; small ribosomal subunit; translation; mutant desensitized to Pi starvation
AT1G35340	-1.47072	0.8249			ATP-dependent protease La (LON) domain protein
AT1G07320	-1.54822	1.80241	RPL4	UP in root at 1h	plastid large ribosomal subunit L4; translation
AT4G26620	-1.58161	1.92787			Sucrase/ferredoxin-like family protein
AT3G44890	-1.68347	1.68733	RPL9		plastid large ribosomal protein CL9; translation
AT5G46420	-1.75811	2.06319			16S rRNA processing protein
AT3G09210	-2.86947	4.44801	PTAC13	DOWN in shoot at 1h	plastid transcriptionally active; transcription elongation-coupled chromatin remodeling
AT1G01320	-2.97577	1.72298	FLL2		chloroplast compartment size; glucose metabolism

### Sheet: Root
AGI	1h log2 ratio	48h log2 ratio	Name	Other	Notes
AT2G43130	-2.49592	0.83543	RABA5C		Rab/Ypt family of small GTPase; vesicle trafficking; organogenesis
AT2G39030	-1.85842	2.03008	NATA1	UP in shoot 48h	ornithine N-delta-acetyltransferase; JA signaling
AT5G42504	-1.62274	0.65396
AT5G42600	-1.47549	0.87667	MRN1		oxidosqualene synthase that produces the monocyclic triterpene marneral
AT4G27440	-1.27465	1.04699	PORB		NADPH:protochlorophyllide oxidoreductase B; chlorophyll biosynthesis
AT2G05520	-1.22544	5.05394	GRP3		glycine-rich protein; defense; root growth; abiotic stress
AT5G24760	-1.10288	0.787466			GroES-like zinc-binding dehydrogenase family protein; formaldehyde catabolism
AT1G30380	-1.09719	3.75186	PSAK		subunit K of PSI; photosynthesis
AT3G11170	-1.07134	0.775605	FAD7	UP in shoot 48h	fatty acid biosynthesis
AT3G30775	-1.03539	2.18951	POX1		proline oxidase; hypoxia; proline catabolism to glutamate
AT1G32580	-1.02032	0.702199	MORF5	UP in shoot 48h	RNA editing; cytidine to uridine editing;
AT4G37980	-0.964464	1.78533	CAD7	DOWN in shoot 48h	NADPH-dependent cinnamaldehyde and hexenal reductase; defense; lignin biosynthesis
AT4G39890	-0.949151	0.821991	RABH1C		RAB GTPase homolog H1C; Golgi to ER retrograde transport
AT4G17010	-0.943934	1.08244		UP in shoot 48h	transcription factor IIIB
AT4G15330	-0.871692	0.730625	CYP705A1		cytochrome P450, family 705, subfamily A, polypeptide 1; terpene biosynthesis
AT3G14420	-0.833958	0.580478	GLO1		glycolate oxidase; defense
AT2G43530	-0.79297	0.953005	ATTI3		defensin-like (DEFL) family protein; wounding response
AT2G43140	-0.686092	0.840167	BHLH129	DOWN in shoot 48h	transcriptional repressor; root elongation; ABA response
AT1G19670	-0.683281	0.92756	CLH1		chlorophyllase; chlorophyll catabolism; sulfur nutrition
AT2G38540	-0.639612	1.46409	LTP1		non-specific lipid transport protein; calmodulin binding; ethylene response
AT2G28860	-0.630469	1.21051	CYP710A4		cytochrome P450; sterol biosynthesis
AT5G14680	-0.588224	0.650387			Adenine nucleotide alpha hydrolases-like superfamily protein
AT1G37130	0.580055	-0.851839	NIA2	UP in shoot 48h	nitrate reductase; nitrate assimilation
AT4G22485	0.600925	-0.622178			Encodes a Protease inhibitor/seed storage/LTP family protein
AT2G18990	0.649967	-0.887857	TXND9		thioredoxin-like/ATP-binding protein; microtubule cytoskeleton organization
AT1G07320	0.651601	-1.54822	RPL4	UP in shoot 48h	plastid large ribosomal subunit L4; translation
AT5G04360	0.660443	-2.34577	PU1	DOWN in shoot 48h	hydrolysis of the α-1,6 linkages during starch degradation in seed endosperm
AT1G09910	0.67106	-1.14056		DOWN in shoot 48h	Rhamnogalacturonate lyase family protein; carbohydrate metabolism
AT3G62150	0.687539	-2.60388	ABCB21		facultative transporter controlling auxin concentration
AT1G19660	0.753287	-1.12537	BBD2	UP in shoot 48h	bifunctional nuclease with non-substrate-specific DNase and RNase activity
AT5G02770	0.758342	-0.758346	MOS11		poly(A)+ mRNA export from nucleus
AT1G31480	0.760995	-0.981654	SGR2		phospholipase A1-like protein; vacuole function and formation; amyloplast organization; gravitropism
AT4G28330	0.762519	-0.889931			pyrroline-5-carboxylate reductase
AT1G80310	0.773399	-0.655023	MOT2	DOWN in shoot 48h	molybdate transporter; nitrate reductase
AT1G28100	0.836311	-0.754517	NDX1	DOWN in shoot 48h	hypothetical protein; xanthophyll biosynthesis
AT3G49000	0.853383	-1.09298			RNA polymerase III subunit RPC82 family protein
AT1G67325	0.939482	-1.24481			Ran BP2/NZF zinc finger-like superfamily protein
AT1G73090	0.987986	-1.04313			WD repeat protein
AT1G04900	1.00843	-1.69485			NADH dehydrogenase ubiquinone complex I, assembly factor-like protein
AT2G36410	1.09915	-1.28176			transcriptional activator
AT3G08740	1.31039	-1.04128			elongation factor P family protein; peptide biosynthesis; translational elongation
AT1G72930	1.31779	-1.78161	TIR		Toll/interleukin-1 receptor-like protein (TIR) protein, defense
AT2G19400	1.33626	-1.0559	NDR4	DOWN in shoot 48h	AGC (cAMP-dependent, cGMP-dependent and protein kinase C) kinase family protein; pollen development
AT5G15120	1.34077	-0.813876	PCO1	UP in shoot 48h	2-aminoethanethiol dioxygenase; anaerobic respiration; cysteine oxidase
AT3G26840	1.343	-1.59184	PES2		phytyl ester synthesis and diacylglycerol acyltransferase; triglyceride biosynthesis, nitrogen starvation
AT4G15490	1.35782	-1.14685	UGT84A3		sinapic acid:UDP-glucose glucosyltransferase
AT5G16010	1.49518	-0.8365			3-oxo-5-alpha-steroid 4-dehydrogenase family protein; lipid metabolism

### Sheet: Shoot
AGI	1h log2 ratio	48h log2 ratio	Name	Other	Notes	Refs
AT3G20080	-1.9451	0.947659	CYP705A15		cytochrome P450, family 705, subfamily A, polypeptide 15
AT1G10590	-1.50482	1.34967			Nucleic acid-binding, OB-fold-like protein
AT1G02940	-1.31568	0.854576	GSTF5	UP in root at both 1 and 48h	glutathione transferase
AT4G22470	-1.30143	1.47157	DHYPRP1		proline-rich protein; JA and pathogen response
AT3G09210	-1.28617	4.44801	PTAC13	DOWN in root at 48h	plastid transcriptionally active; transcription elongation-coupled chromatin remodeling
AT1G02370	-1.19893	0.58375			Tetratricopeptide repeat (TPR)-like superfamily protein
AT5G18110	-1.18435	0.731098	NCBP		accumulation of the homoterpene DMNT; translation intiation factor 4F; cap binding protein
AT3G46940	-0.968156	1.13881	DUT	UP in root at 1h	DNA repair; dUMP biosynthesis, dUTP catabolism, thymidine metabolism
AT1G77750	-0.919777	1.14552	RPS13-2		mitochondrial small ribosomal subunit; translation
AT3G56340	-0.886444	0.70644	RPS26C		cytosolic small ribosomal subunit; translation
AT1G16905	-0.875637	2.48245			Curculin-like (mannose-binding) lectin family protein
AT3G13580	-0.834911	2.00974	RPL7D	UP in root at 48h	cytosolic large ribosomal subunit; translation
AT5G61170	-0.807566	0.756165	RPS19C		cytosolic small ribosomal subunit; translation
AT1G52040	-0.796945	0.766654	MBP1		myrosinase-binding protein; defense; K starvation
AT5G59180	-0.74943	1.34515	NRPB7		Non-catalytic subunit specific to DNA-directed RNA polymerase II
AT3G18280	-0.749098	1.4009	TED4	UP in root at 48h	Bifunctional inhibitor/lipid-transfer protein/seed storage 2S albumin superfamily protein; lipid transport
AT5G05470	-0.733523	1.97507	EIF2A		eIF2alpha homolog; translation initiation; 48S preinitiation complex
AT5G65940	-0.718157	0.962175	CHY1		hydrolyzes beta-hydroxyisobutyryl-CoA; fatty acid beta-oxidation; valine catabolism; auxin response
AT1G02780	-0.69251	0.667574	RPL19A		cytosolic large ribosomal subunit; translation
AT1G15250	-0.688977	1.20747	RPL37A		cytosolic large ribosomal subunit; translation
AT4G29430	-0.670174	0.822026	RPS15AE		cytosolic small ribosomal subunit; translation
AT5G17190	-0.62323	0.965454			B-cell receptor-associated-like protein, ER to Golgi transport
AT2G25070	-0.614527	0.939147	PPC4-2		protein phosphatase 2C family protein
AT5G51660	-0.610047	0.73088	CPSF160		cleavage and polyadenylation specificity factor 160; chromatin, flowering
AT2G41630	-0.603662	1.2336	TFIIB1		transcription factor; preinitiation complex; pollen tube growth
AT1G25260	-0.601992	0.851443	RDP1	UP in root at 48h	Trans-acting factor in the assembly of the pre-60S particle; cytosolic large subunit
AT4G39520	-0.590566	0.709202	DRG3		developmentally regulated G-protein) family; cytoplasmic translation
AT4G26530	0.583894	-0.794747	FBA5		fructose-bisphosphate aldolase; glycolysis/gluconeogenesis
AT2G21960	0.620567	-1.47826			Membrane protein (ECM1), contains protease domain; co-expressed with PHT2;1 phosphate transporter
AT2G38400	0.64722	-0.794304	AGT3		alanine:glyoxylate aminotransferase
AT1G20810	0.670667	-2.43594	FKBP18		FKBP-like peptidyl-prolyl cis-trans isomerase family protein
AT1G77490	0.693781	-0.911037	APXT		chloroplastic thylakoid ascorbate peroxidase
AT4G39710	0.715688	-0.867614	PNSL4		FK506-binding protein 16-2; photosynthetic NDH subcomplex; LHCI
AT1G55670	0.732259	-1.92431	PSAG		PSI subunit; ETC between plastocyanin and PSI; PSI stability;
AT4G32260	0.737506	-0.770989	PDE334	UP in root at 48h	ATPase
AT4G02150	0.741599	-0.606051	IMPA3		importin alpha 3; protein import into nucleus;
AT5G54060	0.91756	-0.808053	UGT79B1		anthocyanin 3-O-glucoside: 2"-O-xylosyl-transferase; JA response
ATCG00420	0.935006	-1.35715	ndhJ		Encodes NADH dehydrogenase subunit J; induced by sulfate starvation
AT2G23390	0.951117	-1.5494			acyl-coA
AT1G68830	0.961413	-0.652437	STN7		state transitions; phosphorylation of LHCII between PSII and PSI and light adaptation; circadian rhythm
AT5G07920	0.982031	-1.89644	DGK1		diacylglycerol kinase; PKC activating G protein-coupled receptor signaling pathway
AT1G18830	1.00641	-3.22469	SEC31A		COPII complex; vesicle transport ER to Golgi
ATCG01100	1.01068	-0.933965	ndhA		NADH dehydrogenase ND1; photosynthesis, aerobic respiration
ATCG00430	1.09023	-0.657457	ndhK		NADH dehydrogenase K; aerobic respiration
AT1G73250	1.09207	-0.621623	GER1		bifunctional 3, 5-epimerase-4-reductase in L-fucose synthesis, converts GDP-D-mannose to GDP-L-fucose
AT3G24020	1.14474	-1.29956	DIR16		disease resistance responsive, dirigent-like protein
AT1G08380	1.14802	-0.770488	PSAO		PSI subunit O; photosynthesis and light harvesting
AT3G47070	1.16821	-1.16779			thylakoid soluble phosphoprotein; light-induced phosphorylation
AT3G60415	1.25232	-0.936248			phosphoglycerate mutase family protein
AT1G42480	1.29165	-1.50664			TLR4 regulator/MIR-interacting MSAP protein
AT1G14960	1.38721	-1.9921	MLP4		Polyketide cyclase/dehydrase and lipid transport superfamily protein
AT3G63160	1.42805	-1.41709	OEP6		tail-anchored membrane protein
AT4G02770	1.66513	-2.29161	psaD1		PSI reaction center subunit II; photosynthesis; seed longevity
AT3G26440	1.69855	-9.76288			transmembrane protein
AT1G34300	1.78873	-1.21195			lectin protein kinase family protein
AT1G77330	1.91547	-1.11926	ACO5		1-aminocyclopropane-1-carboxylate oxidase; ethylene biosynthesis
AT3G06850	3.35243	-5.47888	BCE2	UP in root at 48h	dihydrolipoamide branched chain acyltransferase; sucrose starvation; dark-inducible
AT1G14390	8.79475	-1.50219			LRR protein kinase family protein
